# Star allele search: a pharmacogenetic annotation database and user-friendly search tool of publicly available 1000 Genomes Project biospecimens

**DOI:** 10.1101/2023.07.27.550362

**Authors:** N. Gharani, G. Calendo, D. Kusic, J. Madzo, L. Scheinfeldt

**Affiliations:** Coriell Institute for Medical Research, 403 Haddon Ave, Camden, NJ 08103, USA; Gharani Consulting Limited, 272 Regents Park Road, London, N3 3HN, UK

**Keywords:** Pharmacogenetic, pharmacogenomic, reference material

## Abstract

Here we describe a new public pharmacogenetic (PGx) annotation database of a large (n=3202) and diverse biospecimen collection of 1000 Genomes Project cell lines and DNAs. The database is searchable with a user friendly, web-based tool (www.coriell.org/StarAllele/Search). This resource leverages existing whole genome sequencing data and PharmVar annotations to characterize *alleles for each biospecimen in the collection. This new tool is designed to facilitate in vitro functional characterization of *allele haplotypes and diplotypes as well as support clinical PGx assay development, validation, and implementation.
