## Supplemental Table 2 for "Star allele search: a pharmacogenetic annotation database and user-friendly search tool of publicly available 1000 Genomes Project biospecimens"

### Sheet: CYP2C9
CYP2C9 *Allele	PharmVar *Allele defining variants (allele)	Variant not called in 30X NYGC WGS	Variant not called in Phase 3 10X WGS
*1	reference
*2	rs1799853 (T)
*3	rs1057910 (C)
*4	rs56165452 (C)	rs56165452	rs56165452
*5	rs28371686 (G)
*6	rs9332131 (DelA)	rs9332131
*7	rs67807361 (A)	rs67807361
*8	rs7900194 (A)
*9	rs2256871 (G)
*10	rs9332130 (G)	rs9332130	rs9332130
*11	rs28371685 (T)
*12	rs9332239 (T)
*13	rs72558187 (C)
*14	rs72558189 (A)
*15	rs72558190 (A)	rs72558190	rs72558190
*16	rs72558192 (G)	rs72558192
*17	no rs ID
*18	rs72558193 (C), rs1057910 (C)	rs72558193	rs72558193
*19	rs769942899 (C)	rs769942899	rs769942899
*20	rs371055887 (C)	rs371055887	rs371055887
*21	rs142240658 (T)	rs142240658	rs142240658
*22	rs2031308986 (G)	rs2031308986	rs2031308986
*23	no rs ID
*24	rs749060448 (A)	rs749060448	rs749060448
*25	rs1304490498 (DelAGAAATGGAA)	rs1304490498	rs1304490498
*26	no rs ID
*27	rs7900194 (T)
*28	rs2031531005 (T)	rs2031531005	rs2031531005
*29	rs182132442 (A)
*30	rs781583846 (A)	rs781583846	rs781583846
*31	rs57505750 (C)
*32	rs868182778 (T)	rs868182778	rs868182778
*33	rs200183364 (A)	rs200183364
*34	rs367826293 (A)	rs367826293	rs367826293
*35	rs72558189 (T), rs1799853 (T)
*36	rs114071557 (G)	rs114071557
*37	rs564813580 (G)	rs564813580	rs564813580
*38	no rs ID
*39	rs762239445 (T)	rs762239445	rs762239445
*40	no rs ID
*41	rs774607211 (G)	rs774607211	rs774607211
*42	rs12414460 (A)
*43	rs767576260 (T)	rs767576260	rs767576260
*44	rs200965026 (T)
*45	rs199523631 (T)	rs199523631
*46	rs754487195 (A)	rs754487195	rs754487195
*47	rs774550549 (T)	rs774550549	rs774550549
*48	rs1326630788 (C)	rs1326630788	rs1326630788
*49	no rs ID
*50	no rs ID
*51	no rs ID
*52	rs988617574 (G)	rs988617574	rs988617574
*53	rs1237225311 (T)	rs1237225311	rs1237225311
*54	rs750820937 (A)	rs750820937	rs750820937
*55	rs1250577724 (A)	rs1250577724	rs1250577724
*56	rs764211126 (G)	rs764211126	rs764211126
*57	no rs ID
*58	rs1274535931 (A)	rs1274535931	rs1274535931
*59	no rs ID
*60	rs767284820 (C)	rs767284820	rs767284820
*61	rs202201137 (G), rs1799853 (T)
*62	rs375805362 (T)	rs375805362	rs375805362
*63	rs141489852 (A)	rs141489852
*64	no rs ID
*65	no rs ID
*66	rs578144976 (G)
*67	rs776908257 (T)	rs776908257	rs776908257
*68	rs542577750 (A), rs1057910 (C)	rs542577750
*69	no rs ID
*70	no rs ID
*71	rs9332130 (G), rs9332239 (T)
*72	rs1289704600 (T)	rs1289704600	rs1289704600
*73	rs17847037 (T)	rs17847037
*74	rs370100007 (T)	rs370100007	rs370100007
*75	rs1254213342 (C)	rs1254213342	rs1254213342
*76	rs1364419386 (A)	rs1364419386	rs1364419386
*77	no rs ID
*78	rs1375956433 (G)	rs1375956433	rs1375956433
*79	rs1297714792 (T)	rs1297714792	rs1297714792
*80	no rs ID
*81	no rs ID
*82	rs772782449 (T)	rs772782449	rs772782449
*83	no rs ID
*84	rs1441296358 (C)	rs1441296358	rs1441296358
*85	no rs ID

### Sheet: CYP2C19
CYP2C19 *Allele	PharmVar *Allele defining variants (allele)	Variant not called in 30X NYGC WGS	Variant not called in Phase 3 10X WGS
*38	all reference
*1	rs3758581 (G)
*2	rs4244285 (A), rs12769205 (G), rs3758581 (G)
*3	rs4986893 (A), rs3758581 (G)
*4	rs28399504 (G), rs3758581 (G)
*5	rs56337013 (T), rs3758581 (G)	rs56337013	rs56337013
*6	rs72552267 (A), rs3758581 (G)	rs72552267	rs72552267
*7	rs72558186 ( A), rs3758581 (G)	rs72558186	rs72558186
*8	rs41291556 (C), rs3758581 (G)
*9	rs17884712 (A), rs3758581 (G)
*10	rs6413438 (T), rs3758581 (G)
*11	rs58973490 (A), rs3758581 (G)
*12	rs55640102 (C), rs3758581 (G)	rs55640102	rs55640102
*13	rs17879685 (T), rs3758581 (G)
*14	rs55752064 (C) , rs3758581 (G)	rs55752064	rs55752064
*15	rs17882687 (C), rs3758581 (G)
*16	rs192154563 (T)	rs192154563
*17	rs12248560 (T), rs3758581 (G)
*18	rs138142612 (A), rs3758581 (G)	rs138142612	rs138142612
*19	rs1564657013 (G), rs3758581 (G)	rs1564657013	rs1564657013
*22	rs140278421 (C) , rs3758581 (G)
*23	rs118203756 (C), rs3758581 (G)	rs118203756	rs118203756
*24	rs118203757 (A), rs3758581 (G)	rs118203757
*25	rs118203759 (G), rs3758581 (G)	rs118203759	rs118203759
*26	rs375781227 (A), rs3758581 (G)	rs375781227	rs375781227
*28	rs113934938 (A), rs17882687 (C), rs3758581 (G)	rs113934938	rs113934938
*29	rs1564656981 (T), rs3758581 (G)	rs1564656981	rs1564656981
*30	rs145328984 (T)	rs145328984
*31	rs1564660997 (T), rs3758581 (G)	rs1564660997	rs1564660997
*32	rs1288601658 (G), rs3758581 (G)	rs1288601658	rs1288601658
*33	rs370803989 (A), rs3758581 (G)	rs370803989	rs370803989
*34	rs367543002 (T), rs367543003 (C)
*35	rs12769205 (G), rs3758581 (G)
*36	CYP2C19 full gene deletions	SV	SV
*37	CYP2C19 partial gene deletions	SV	SV
*39	rs17885179 (C), rs17882687 (C), rs3758581 (G)
