## Supplemental Table 3 for "Star allele search: a pharmacogenetic annotation database and user-friendly search tool of publicly available 1000 Genomes Project biospecimens"

Pharmacogene	Diplotype	Diplotype Frequency
CYP2A13	*1|*1	0.811367895
CYP2A13	*1|*2	0.04996877
CYP2A13	*1|*6	0.000312305
CYP2A13	*1|*7	0.004372267
CYP2A13	*1|*8	0.019050593
CYP2A13	*2|*1	0.06620862
CYP2A13	*2|*2	0.013116802
CYP2A13	*2|*8	0.003435353
CYP2A13	*6|*1	0.000312305
CYP2A13	*6|*8	0.000312305
CYP2A13	*7|*1	0.002186134
CYP2A13	*7|*7	0.000312305
CYP2A13	*8|*1	0.019050593
CYP2A13	*8|*2	0.004372267
CYP2A13	*8|*8	0.002186134
CYP2A6	*1|*1	0.570268582
CYP2A6	*1|*11	0.00062461
CYP2A6	*1|*13	0.00062461
CYP2A6	*1|*14	0.011867583
CYP2A6	*1|*15	0.001561524
CYP2A6	*1|*17	0.022485946
CYP2A6	*1|*18	0.005621487
CYP2A6	*1|*2	0.008744535
CYP2A6	*1|*21	0.002498438
CYP2A6	*1|*25	0.002186134
CYP2A6	*1|*26	0.000936914
CYP2A6	*1|*31	0.001561524
CYP2A6	*1|*9	0.069331668
CYP2A6	*11|*1	0.000936914
CYP2A6	*14|*1	0.010306059
CYP2A6	*14|*14	0.00062461
CYP2A6	*14|*21	0.000312305
CYP2A6	*14|*9	0.001249219
CYP2A6	*15|*1	0.00062461
CYP2A6	*15|*15	0.000312305
CYP2A6	*15|*9	0.000312305
CYP2A6	*17|*1	0.02404747
CYP2A6	*17|*17	0.005621487
CYP2A6	*17|*18	0.000312305
CYP2A6	*17|*25	0.000312305
CYP2A6	*17|*9	0.002186134
CYP2A6	*18|*1	0.004684572
CYP2A6	*18|*14	0.000312305
CYP2A6	*18|*18	0.000312305
CYP2A6	*18|*9	0.000312305
CYP2A6	*2|*1	0.009056839
CYP2A6	*2|*9	0.000312305
CYP2A6	*21|*1	0.004996877
CYP2A6	*21|*14	0.000312305
CYP2A6	*21|*9	0.000312305
CYP2A6	*25|*1	0.001249219
CYP2A6	*25|*9	0.000312305
CYP2A6	*26|*1	0.001561524
CYP2A6	*26|*17	0.000312305
CYP2A6	*26|*31	0.000312305
CYP2A6	*26|*9	0.000312305
CYP2A6	*31|*1	0.002498438
CYP2A6	*31|*17	0.000312305
CYP2A6	*9|*1	0.08244847
CYP2A6	*9|*11	0.000312305
CYP2A6	*9|*14	0.000936914
CYP2A6	*9|*17	0.002186134
CYP2A6	*9|*18	0.001561524
CYP2A6	*9|*2	0.000312305
CYP2A6	*9|*21	0.000312305
CYP2A6	*9|*25	0.00062461
CYP2A6	*9|*9	0.031542786
CYP2B6	*1|*1	0.298563398
CYP2B6	*1|*10	0.001561524
CYP2B6	*1|*11	0.000936914
CYP2B6	*1|*15	0.000936914
CYP2B6	*1|*18	0.009369144
CYP2B6	*1|*2	0.021549032
CYP2B6	*1|*22	0.004684572
CYP2B6	*1|*23	0.000312305
CYP2B6	*1|*9	0.162710806
CYP2B6	*10|*1	0.002810743
CYP2B6	*10|*10	0.000312305
CYP2B6	*10|*2	0.00062461
CYP2B6	*10|*22	0.000312305
CYP2B6	*10|*9	0.001249219
CYP2B6	*11|*1	0.000312305
CYP2B6	*11|*18	0.000312305
CYP2B6	*11|*9	0.000312305
CYP2B6	*15|*1	0.000312305
CYP2B6	*15|*10	0.000312305
CYP2B6	*18|*1	0.009369144
CYP2B6	*18|*18	0.003435353
CYP2B6	*18|*2	0.00062461
CYP2B6	*18|*22	0.00062461
CYP2B6	*18|*9	0.007495315
CYP2B6	*2|*1	0.021549032
CYP2B6	*2|*18	0.00062461
CYP2B6	*2|*2	0.002810743
CYP2B6	*2|*9	0.009369144
CYP2B6	*22|*1	0.006246096
CYP2B6	*22|*18	0.00062461
CYP2B6	*22|*2	0.00062461
CYP2B6	*22|*22	0.000936914
CYP2B6	*22|*27	0.000312305
CYP2B6	*22|*9	0.004996877
CYP2B6	*23|*1	0.000312305
CYP2B6	*3|*22	0.000312305
CYP2B6	*33|*9	0.00062461
CYP2B6	*9|*1	0.146470956
CYP2B6	*9|*10	0.00062461
CYP2B6	*9|*15	0.000936914
CYP2B6	*9|*18	0.009993754
CYP2B6	*9|*2	0.011242973
CYP2B6	*9|*22	0.005309182
CYP2B6	*9|*9	0.108682074
CYP2C19	*1|*1	0.350718301
CYP2C19	*1|*13	0.003747658
CYP2C19	*1|*15	0.001561524
CYP2C19	*1|*17	0.09025609
CYP2C19	*1|*2	0.124921924
CYP2C19	*1|*3	0.006870706
CYP2C19	*1|*35	0.003123048
CYP2C19	*1|*39	0.001561524
CYP2C19	*1|*4	0.00062461
CYP2C19	*1|*8	0.000312305
CYP2C19	*1|*9	0.001249219
CYP2C19	*10|*1	0.00062461
CYP2C19	*13|*1	0.003435353
CYP2C19	*13|*17	0.001561524
CYP2C19	*13|*2	0.000312305
CYP2C19	*13|*35	0.000312305
CYP2C19	*13|*9	0.000312305
CYP2C19	*15|*1	0.00062461
CYP2C19	*15|*17	0.000312305
CYP2C19	*15|*2	0.00062461
CYP2C19	*17|*1	0.092754528
CYP2C19	*17|*13	0.000936914
CYP2C19	*17|*15	0.000936914
CYP2C19	*17|*17	0.031542786
CYP2C19	*17|*2	0.031230481
CYP2C19	*17|*3	0.001561524
CYP2C19	*17|*35	0.001873829
CYP2C19	*17|*39	0.000312305
CYP2C19	*17|*8	0.00062461
CYP2C19	*17|*9	0.000312305
CYP2C19	*2|*1	0.116801999
CYP2C19	*2|*11	0.000312305
CYP2C19	*2|*13	0.000936914
CYP2C19	*2|*15	0.000312305
CYP2C19	*2|*17	0.025921299
CYP2C19	*2|*2	0.055902561
CYP2C19	*2|*3	0.004372267
CYP2C19	*2|*35	0.001249219
CYP2C19	*2|*9	0.00062461
CYP2C19	*3|*1	0.005621487
CYP2C19	*3|*17	0.000936914
CYP2C19	*3|*2	0.005933791
CYP2C19	*3|*22	0.000312305
CYP2C19	*3|*3	0.000312305
CYP2C19	*35|*1	0.004684572
CYP2C19	*35|*13	0.000312305
CYP2C19	*35|*17	0.002498438
CYP2C19	*35|*2	0.000936914
CYP2C19	*35|*35	0.000312305
CYP2C19	*39|*1	0.002186134
CYP2C19	*39|*2	0.000936914
CYP2C19	*4|*1	0.000936914
CYP2C19	*8|*1	0.000936914
CYP2C19	*8|*17	0.000312305
CYP2C19	*9|*1	0.002186134
CYP2C19	*9|*17	0.000936914
CYP2C19	*9|*9	0.000312305
CYP2C8	*1|*1	0.761399126
CYP2C8	*1|*11	0.00062461
CYP2C8	*1|*14	0.000312305
CYP2C8	*1|*15	0.001249219
CYP2C8	*1|*16	0.001873829
CYP2C8	*1|*17	0.001249219
CYP2C8	*1|*2	0.041848844
CYP2C8	*1|*3	0.04091193
CYP2C8	*1|*4	0.01623985
CYP2C8	*1|*6	0.001249219
CYP2C8	*11|*1	0.00062461
CYP2C8	*14|*1	0.000312305
CYP2C8	*15|*1	0.003435353
CYP2C8	*15|*2	0.000312305
CYP2C8	*15|*3	0.000312305
CYP2C8	*17|*1	0.002498438
CYP2C8	*18|*1	0.000312305
CYP2C8	*2|*1	0.045908807
CYP2C8	*2|*17	0.000312305
CYP2C8	*2|*2	0.012804497
CYP2C8	*2|*3	0.000936914
CYP2C8	*3|*1	0.039038101
CYP2C8	*3|*18	0.000312305
CYP2C8	*3|*2	0.00062461
CYP2C8	*3|*3	0.005309182
CYP2C8	*3|*4	0.001249219
CYP2C8	*4|*1	0.014366021
CYP2C8	*4|*15	0.000312305
CYP2C8	*4|*2	0.000312305
CYP2C8	*4|*3	0.001249219
CYP2C8	*4|*4	0.000936914
CYP2C8	*6|*1	0.000936914
CYP2C9	*1|*1	0.720487196
CYP2C9	*1|*11	0.005621487
CYP2C9	*1|*13	0.000312305
CYP2C9	*1|*14	0.003123048
CYP2C9	*1|*2	0.04091193
CYP2C9	*1|*29	0.000312305
CYP2C9	*1|*3	0.035915053
CYP2C9	*1|*31	0.00062461
CYP2C9	*1|*44	0.000312305
CYP2C9	*1|*5	0.003435353
CYP2C9	*1|*66	0.001249219
CYP2C9	*1|*8	0.011867583
CYP2C9	*1|*9	0.017176765
CYP2C9	*11|*1	0.005933791
CYP2C9	*11|*11	0.000312305
CYP2C9	*11|*2	0.000312305
CYP2C9	*11|*5	0.000312305
CYP2C9	*11|*8	0.000312305
CYP2C9	*11|*9	0.000936914
CYP2C9	*12|*1	0.001249219
CYP2C9	*13|*1	0.00062461
CYP2C9	*14|*1	0.002810743
CYP2C9	*14|*3	0.001561524
CYP2C9	*2|*1	0.039038101
CYP2C9	*2|*2	0.005309182
CYP2C9	*2|*3	0.002498438
CYP2C9	*2|*9	0.00062461
CYP2C9	*29|*1	0.00062461
CYP2C9	*3|*1	0.041224235
CYP2C9	*3|*2	0.004684572
CYP2C9	*3|*29	0.000312305
CYP2C9	*3|*3	0.002498438
CYP2C9	*3|*5	0.000312305
CYP2C9	*5|*1	0.003123048
CYP2C9	*5|*11	0.000312305
CYP2C9	*5|*8	0.00062461
CYP2C9	*61|*1	0.000312305
CYP2C9	*61|*2	0.000312305
CYP2C9	*8|*1	0.012804497
CYP2C9	*8|*2	0.000312305
CYP2C9	*8|*5	0.00062461
CYP2C9	*8|*8	0.000936914
CYP2C9	*8|*9	0.00062461
CYP2C9	*9|*1	0.019987508
CYP2C9	*9|*11	0.000936914
CYP2C9	*9|*8	0.002186134
CYP2C9	*9|*9	0.002186134
CYP3A4	*1|*1	0.373204247
CYP3A4	*1|*10	0.001561524
CYP3A4	*1|*15	0.000936914
CYP3A4	*1|*16	0.00062461
CYP3A4	*1|*18	0.000936914
CYP3A4	*1|*19	0.000312305
CYP3A4	*1|*22	0.008119925
CYP3A4	*1|*28	0.000312305
CYP3A4	*1|*3	0.001249219
CYP3A4	*1|*36	0.162086196
CYP3A4	*1|*37	0.00062461
CYP3A4	*1|*4	0.00062461
CYP3A4	*1|*5	0.000312305
CYP3A4	*10|*1	0.00062461
CYP3A4	*10|*22	0.000312305
CYP3A4	*10|*36	0.000312305
CYP3A4	*12|*1	0.000312305
CYP3A4	*12|*36	0.00062461
CYP3A4	*15|*1	0.000312305
CYP3A4	*15|*15	0.000936914
CYP3A4	*15|*36	0.004372267
CYP3A4	*16|*1	0.00062461
CYP3A4	*18|*1	0.001249219
CYP3A4	*18|*36	0.001249219
CYP3A4	*2|*1	0.00062461
CYP3A4	*22|*1	0.011555278
CYP3A4	*22|*22	0.000312305
CYP3A4	*22|*36	0.001873829
CYP3A4	*23|*36	0.001249219
CYP3A4	*28|*1	0.00062461
CYP3A4	*3|*1	0.000312305
CYP3A4	*35|*1	0.00062461
CYP3A4	*36|*1	0.143972517
CYP3A4	*36|*12	0.00062461
CYP3A4	*36|*15	0.004372267
CYP3A4	*36|*18	0.000312305
CYP3A4	*36|*19	0.00062461
CYP3A4	*36|*22	0.003123048
CYP3A4	*36|*23	0.000936914
CYP3A4	*36|*3	0.000312305
CYP3A4	*36|*36	0.256402249
CYP3A4	*36|*37	0.000312305
CYP3A4	*36|*4	0.000936914
CYP3A4	*37|*1	0.001873829
CYP3A4	*4|*1	0.000312305
CYP3A4	*4|*36	0.00062461
CYP3A4	*5|*1	0.000312305
CYP3A4	*7|*1	0.00062461
CYP3A5	*1|*1	0.13116802
CYP3A5	*1|*3	0.13116802
CYP3A5	*1|*6	0.024359775
CYP3A5	*1|*7	0.014678326
CYP3A5	*3|*1	0.135540287
CYP3A5	*3|*3	0.464709557
CYP3A5	*3|*6	0.00843223
CYP3A5	*3|*7	0.006558401
CYP3A5	*6|*1	0.021549032
CYP3A5	*6|*3	0.014053716
CYP3A5	*6|*6	0.007183011
CYP3A5	*6|*7	0.005309182
CYP3A5	*7|*1	0.020612117
CYP3A5	*7|*3	0.005621487
CYP3A5	*7|*6	0.004996877
CYP3A5	*7|*7	0.004059963
CYP4F2	*1|*1	0.518425984
CYP4F2	*1|*2	0.038101187
CYP4F2	*1|*3	0.084634603
CYP4F2	*2|*1	0.044034978
CYP4F2	*2|*2	0.010930668
CYP4F2	*2|*3	0.002186134
CYP4F2	*3|*1	0.084946908
CYP4F2	*3|*2	0.002498438
CYP4F2	*3|*3	0.028419738
NUDT15	*1|*1	0.921611493
NUDT15	*1|*15	0.000312305
NUDT15	*1|*3	0.032792005
NUDT15	*1|*4	0.001561524
NUDT15	*15|*1	0.000312305
NUDT15	*3|*1	0.0324797
NUDT15	*3|*3	0.004372267
NUDT15	*4|*1	0.001249219
SLCO1B1	*1|*1	0.163023111
SLCO1B1	*1|*14	0.028107433
SLCO1B1	*1|*15	0.028419738
SLCO1B1	*1|*19	0.000312305
SLCO1B1	*1|*20	0.013116802
SLCO1B1	*1|*24	0.000312305
SLCO1B1	*1|*27	0.003123048
SLCO1B1	*1|*30	0.000312305
SLCO1B1	*1|*31	0.002498438
SLCO1B1	*1|*37	0.101499063
SLCO1B1	*1|*41	0.001873829
SLCO1B1	*1|*43	0.000936914
SLCO1B1	*1|*45	0.000312305
SLCO1B1	*1|*46	0.000312305
SLCO1B1	*1|*5	0.003123048
SLCO1B1	*1|*9	0.000312305
SLCO1B1	*14|*1	0.027482823
SLCO1B1	*14|*14	0.006558401
SLCO1B1	*14|*15	0.003747658
SLCO1B1	*14|*20	0.002186134
SLCO1B1	*14|*31	0.000312305
SLCO1B1	*14|*37	0.009993754
SLCO1B1	*14|*41	0.000312305
SLCO1B1	*14|*43	0.000312305
SLCO1B1	*14|*46	0.000312305
SLCO1B1	*14|*5	0.000936914
SLCO1B1	*15|*1	0.033416615
SLCO1B1	*15|*14	0.009056839
SLCO1B1	*15|*15	0.006558401
SLCO1B1	*15|*20	0.002186134
SLCO1B1	*15|*29	0.000312305
SLCO1B1	*15|*31	0.000312305
SLCO1B1	*15|*37	0.019987508
SLCO1B1	*15|*43	0.000312305
SLCO1B1	*15|*45	0.000312305
SLCO1B1	*15|*46	0.000312305
SLCO1B1	*15|*47	0.000312305
SLCO1B1	*15|*5	0.00062461
SLCO1B1	*16|*1	0.000312305
SLCO1B1	*16|*37	0.00062461
SLCO1B1	*19|*15	0.000312305
SLCO1B1	*20|*1	0.00843223
SLCO1B1	*20|*14	0.002186134
SLCO1B1	*20|*15	0.003435353
SLCO1B1	*20|*20	0.000936914
SLCO1B1	*20|*24	0.000312305
SLCO1B1	*20|*27	0.000936914
SLCO1B1	*20|*30	0.000312305
SLCO1B1	*20|*31	0.000312305
SLCO1B1	*20|*37	0.01623985
SLCO1B1	*27|*1	0.003435353
SLCO1B1	*27|*14	0.000312305
SLCO1B1	*27|*15	0.000312305
SLCO1B1	*27|*20	0.001249219
SLCO1B1	*27|*27	0.000312305
SLCO1B1	*27|*30	0.00062461
SLCO1B1	*27|*31	0.00062461
SLCO1B1	*27|*37	0.007495315
SLCO1B1	*27|*41	0.00062461
SLCO1B1	*28|*1	0.000312305
SLCO1B1	*29|*37	0.000312305
SLCO1B1	*30|*1	0.000312305
SLCO1B1	*30|*15	0.000312305
SLCO1B1	*30|*31	0.00062461
SLCO1B1	*30|*37	0.002186134
SLCO1B1	*30|*43	0.000312305
SLCO1B1	*31|*1	0.002498438
SLCO1B1	*31|*14	0.00062461
SLCO1B1	*31|*15	0.00062461
SLCO1B1	*31|*20	0.001249219
SLCO1B1	*31|*27	0.000312305
SLCO1B1	*31|*31	0.001249219
SLCO1B1	*31|*37	0.004684572
SLCO1B1	*31|*41	0.000312305
SLCO1B1	*37|*1	0.104934416
SLCO1B1	*37|*14	0.009056839
SLCO1B1	*37|*15	0.023422861
SLCO1B1	*37|*16	0.000312305
SLCO1B1	*37|*19	0.000312305
SLCO1B1	*37|*20	0.015302936
SLCO1B1	*37|*24	0.000312305
SLCO1B1	*37|*27	0.006246096
SLCO1B1	*37|*28	0.00062461
SLCO1B1	*37|*29	0.000312305
SLCO1B1	*37|*30	0.001873829
SLCO1B1	*37|*31	0.003747658
SLCO1B1	*37|*37	0.2207995
SLCO1B1	*37|*41	0.004684572
SLCO1B1	*37|*43	0.004996877
SLCO1B1	*37|*44	0.00062461
SLCO1B1	*37|*45	0.00062461
SLCO1B1	*37|*46	0.000312305
SLCO1B1	*37|*47	0.000312305
SLCO1B1	*37|*5	0.001873829
SLCO1B1	*39|*15	0.000312305
SLCO1B1	*39|*37	0.00062461
SLCO1B1	*41|*1	0.001873829
SLCO1B1	*41|*14	0.000312305
SLCO1B1	*41|*15	0.000312305
SLCO1B1	*41|*20	0.000936914
SLCO1B1	*41|*31	0.000312305
SLCO1B1	*41|*37	0.005933791
SLCO1B1	*41|*41	0.00062461
SLCO1B1	*41|*43	0.000312305
SLCO1B1	*43|*1	0.001873829
SLCO1B1	*43|*20	0.001249219
SLCO1B1	*43|*31	0.00062461
SLCO1B1	*43|*37	0.003435353
SLCO1B1	*43|*41	0.00062461
SLCO1B1	*43|*43	0.000312305
SLCO1B1	*44|*27	0.000312305
SLCO1B1	*44|*37	0.000936914
SLCO1B1	*45|*1	0.000312305
SLCO1B1	*45|*37	0.000312305
SLCO1B1	*45|*45	0.000312305
SLCO1B1	*46|*14	0.000312305
SLCO1B1	*46|*15	0.00062461
SLCO1B1	*47|*15	0.000312305
SLCO1B1	*47|*37	0.000312305
SLCO1B1	*5|*1	0.005933791
SLCO1B1	*5|*14	0.000936914
SLCO1B1	*5|*15	0.001561524
SLCO1B1	*5|*20	0.00062461
SLCO1B1	*5|*37	0.001249219
SLCO1B1	*9|*20	0.000312305
DPYD	*1|*1	0.244534666
DPYD	*1|rs17376848	0.012804497
DPYD	*1|rs1801158	0.005933791
DPYD	*1|rs1801159	0.063710181
DPYD	*1|rs1801160	0.012804497
DPYD	*1|rs1801265	0.070580887
DPYD	*1|rs2297595	0.004059963
DPYD	*1|rs3918290	0.001561524
DPYD	*1|rs527580106	0.000312305
DPYD	*1|rs532341730	0.000312305
DPYD	*1|rs558354142	0.000312305
DPYD	*1|rs57918000	0.00062461
DPYD	*1|rs61622928	0.003123048
DPYD	*1|rs67376798	0.00062461
DPYD	rs142619737|*1	0.00062461
DPYD	rs142619737|rs1801159	0.000312305
DPYD	rs142619737|rs1801265	0.000312305
DPYD	rs17376848|*1	0.016552155
DPYD	rs17376848|rs17376848	0.001873829
DPYD	rs17376848|rs1801159	0.003747658
DPYD	rs17376848|rs1801160	0.000936914
DPYD	rs17376848|rs1801265	0.003123048
DPYD	rs1801158|*1	0.004059963
DPYD	rs1801158|rs1801158	0.00062461
DPYD	rs1801158|rs1801159	0.001249219
DPYD	rs1801158|rs1801265	0.000936914
DPYD	rs1801158|rs2297595	0.00062461
DPYD	rs1801158|rs57918000	0.000312305
DPYD	rs1801158|rs67376798	0.000312305
DPYD	rs1801159|*1	0.063085572
DPYD	rs1801159|rs145548112	0.000312305
DPYD	rs1801159|rs17376848	0.004996877
DPYD	rs1801159|rs1801158	0.001561524
DPYD	rs1801159|rs1801159	0.029044347
DPYD	rs1801159|rs1801160	0.003123048
DPYD	rs1801159|rs1801265	0.011555278
DPYD	rs1801159|rs2297595	0.001873829
DPYD	rs1801159|rs3918290	0.000312305
DPYD	rs1801159|rs57918000	0.000312305
DPYD	rs1801159|rs67376798	0.000312305
DPYD	rs1801160|*1	0.011242973
DPYD	rs1801160|rs17376848	0.000936914
DPYD	rs1801160|rs1801159	0.003435353
DPYD	rs1801160|rs1801160	0.001561524
DPYD	rs1801160|rs1801265	0.001873829
DPYD	rs1801160|rs2297595	0.00062461
DPYD	rs1801265|*1	0.065896315
DPYD	rs1801265|rs17376848	0.002186134
DPYD	rs1801265|rs1801158	0.000312305
DPYD	rs1801265|rs1801159	0.014366021
DPYD	rs1801265|rs1801160	0.002186134
DPYD	rs1801265|rs1801265	0.031230481
DPYD	rs1801265|rs2297595	0.001561524
DPYD	rs1801265|rs45589337	0.000312305
DPYD	rs1801265|rs575763449	0.000312305
DPYD	rs1801265|rs61622928	0.001561524
DPYD	rs1801265|rs67376798	0.000312305
DPYD	rs199634007|*1	0.000312305
DPYD	rs200562975|*1	0.000312305
DPYD	rs200562975|rs1801159	0.000312305
DPYD	rs200562975|rs1801265	0.000312305
DPYD	rs2297595|*1	0.006246096
DPYD	rs2297595|rs1801159	0.00062461
DPYD	rs2297595|rs1801160	0.000312305
DPYD	rs2297595|rs1801265	0.002498438
DPYD	rs2297595|rs2297595	0.000312305
DPYD	rs2297595|rs575763449	0.000312305
DPYD	rs2297595|rs61622928	0.000312305
DPYD	rs3918290|*1	0.001249219
DPYD	rs3918290|rs1801159	0.000312305
DPYD	rs3918290|rs3918290	0.000312305
DPYD	rs45589337|rs1801265	0.000312305
DPYD	rs527580106|*1	0.000312305
DPYD	rs532341730|rs1801265	0.000312305
DPYD	rs57918000|rs1801160	0.000312305
DPYD	rs57918000|rs1801265	0.000312305
DPYD	rs57918000|rs2297595	0.000312305
DPYD	rs61622928|*1	0.001249219
DPYD	rs61622928|rs1801160	0.000312305
DPYD	rs61622928|rs1801265	0.001561524
DPYD	rs6670886|rs1801159	0.000312305
DPYD	rs6670886|rs1801265	0.000312305
DPYD	rs67376798|*1	0.00062461
DPYD	rs67376798|rs1801159	0.00062461
CYP2D6	*1_*2_*68	0.00062461
CYP2D6	*1/*1	0.127732667
CYP2D6	*1/*10	0.032792005
CYP2D6	*1/*106	0.001561524
CYP2D6	*1/*108	0.00062461
CYP2D6	*1/*10x2	0.00062461
CYP2D6	*1/*111	0.001561524
CYP2D6	*1/*112	0.00062461
CYP2D6	*1/*113	0.000936914
CYP2D6	*1/*117	0.00062461
CYP2D6	*1/*121	0.000312305
CYP2D6	*1/*125	0.000312305
CYP2D6	*1/*13	0.00062461
CYP2D6	*1/*139	0.000312305
CYP2D6	*1/*14	0.001561524
CYP2D6	*1/*17	0.026545909
CYP2D6	*1/*17x2	0.00062461
CYP2D6	*1/*1x2	0.004996877
CYP2D6	*1/*2	0.100249844
CYP2D6	*1/*21	0.000936914
CYP2D6	*1/*22	0.000312305
CYP2D6	*1/*27	0.000312305
CYP2D6	*1/*28	0.000936914
CYP2D6	*1/*29	0.015927545
CYP2D6	*1/*29x2	0.00062461
CYP2D6	*1/*2x2	0.009681449
CYP2D6	*1/*2x3	0.000312305
CYP2D6	*1/*3	0.003435353
CYP2D6	*1/*31	0.001249219
CYP2D6	*1/*32	0.000312305
CYP2D6	*1/*33	0.002186134
CYP2D6	*1/*35	0.011867583
CYP2D6	*1/*35x2	0.000312305
CYP2D6	*1/*36	0.00062461
CYP2D6	*1/*36+*10	0.031542786
CYP2D6	*1/*36+*36+*10	0.002498438
CYP2D6	*1/*36+*36+*36+*10	0.000312305
CYP2D6	*1/*39	0.000936914
CYP2D6	*1/*4	0.042785759
CYP2D6	*1/*4.013+*4	0.00062461
CYP2D6	*1/*40	0.001873829
CYP2D6	*1/*41	0.039038101
CYP2D6	*1/*43	0.003747658
CYP2D6	*1/*45	0.007495315
CYP2D6	*1/*46;*43/*45	0.001561524
CYP2D6	*1/*49	0.000312305
CYP2D6	*1/*4x2	0.005309182
CYP2D6	*1/*4x3	0.00062461
CYP2D6	*1/*5	0.026233604
CYP2D6	*1/*6	0.003747658
CYP2D6	*1/*68+*4	0.011867583
CYP2D6	*1/*68+*68+*4	0.001249219
CYP2D6	*1/*7	0.001249219
CYP2D6	*1/*71	0.000312305
CYP2D6	*1/*82	0.000936914
CYP2D6	*1/*86	0.002498438
CYP2D6	*1/*9	0.004996877
CYP2D6	*1/*99	0.00062461
CYP2D6	*1+*90/*36+*10	0.000312305
CYP2D6	*10/*10	0.004059963
CYP2D6	*10/*10x2	0.00062461
CYP2D6	*10/*14	0.00062461
CYP2D6	*10/*17	0.004372267
CYP2D6	*10/*2	0.011242973
CYP2D6	*10/*29	0.002186134
CYP2D6	*10/*2x2	0.00062461
CYP2D6	*10/*36	0.00062461
CYP2D6	*10/*36+*10	0.021549032
CYP2D6	*10/*36+*36+*83+*10	0.000312305
CYP2D6	*10/*4	0.002498438
CYP2D6	*10/*40	0.00062461
CYP2D6	*10/*41	0.004372267
CYP2D6	*10/*43	0.000312305
CYP2D6	*10/*45	0.00062461
CYP2D6	*10/*46	0.000312305
CYP2D6	*10/*49	0.000312305
CYP2D6	*10/*4x2	0.001249219
CYP2D6	*10/*5	0.004059963
CYP2D6	*10/*68+*4	0.000312305
CYP2D6	*10/*86	0.00062461
CYP2D6	*10/*9	0.000312305
CYP2D6	*106/*106	0.000312305
CYP2D6	*106/*17	0.00062461
CYP2D6	*106/*2	0.001249219
CYP2D6	*106/*29	0.001561524
CYP2D6	*106/*41	0.000312305
CYP2D6	*106/*43	0.000312305
CYP2D6	*106/*45	0.000312305
CYP2D6	*106/*5	0.00062461
CYP2D6	*108/*2	0.000312305
CYP2D6	*10x2/*2	0.000312305
CYP2D6	*11/*6	0.000312305
CYP2D6	*111/*2	0.00062461
CYP2D6	*111/*3	0.000312305
CYP2D6	*111/*4	0.00062461
CYP2D6	*113/*2	0.000936914
CYP2D6	*113/*4	0.000312305
CYP2D6	*113/*41	0.000936914
CYP2D6	*113/*86	0.000312305
CYP2D6	*117/*35	0.000312305
CYP2D6	*117/*68+*4	0.000312305
CYP2D6	*125/*17	0.00062461
CYP2D6	*125/*2	0.00062461
CYP2D6	*125/*29	0.00062461
CYP2D6	*125/*36	0.000312305
CYP2D6	*13/*1	0.000312305
CYP2D6	*13/*68+*4	0.000312305
CYP2D6	*13+*2/*1	0.001561524
CYP2D6	*13+*2/*2	0.000312305
CYP2D6	*13+*2/*35	0.000312305
CYP2D6	*14/*36+*10	0.000936914
CYP2D6	*15/*17	0.00062461
CYP2D6	*15/*2	0.00062461
CYP2D6	*17/*17	0.010930668
CYP2D6	*17/*2	0.013116802
CYP2D6	*17/*27	0.000312305
CYP2D6	*17/*29	0.010930668
CYP2D6	*17/*2x2	0.004372267
CYP2D6	*17/*3	0.000312305
CYP2D6	*17/*35	0.000312305
CYP2D6	*17/*36	0.001873829
CYP2D6	*17/*4	0.002810743
CYP2D6	*17/*40	0.00062461
CYP2D6	*17/*41	0.002498438
CYP2D6	*17/*43	0.001873829
CYP2D6	*17/*45	0.004059963
CYP2D6	*17/*46	0.000936914
CYP2D6	*17/*4x2	0.004684572
CYP2D6	*17/*5	0.007183011
CYP2D6	*17/*68+*45	0.000312305
CYP2D6	*17/*82	0.000312305
CYP2D6	*17/*84	0.000312305
CYP2D6	*17x2/*2	0.000312305
CYP2D6	*1x2/*10	0.000312305
CYP2D6	*1x2/*106	0.000312305
CYP2D6	*1x2/*17	0.000312305
CYP2D6	*1x2/*1x2	0.00062461
CYP2D6	*1x2/*2	0.003435353
CYP2D6	*1x2/*29	0.000312305
CYP2D6	*1x2/*35	0.000312305
CYP2D6	*1x2/*36+*10	0.00062461
CYP2D6	*1x2/*4	0.000312305
CYP2D6	*1x2/*41	0.000312305
CYP2D6	*1x2/*4x2	0.000312305
CYP2D6	*1x2/*7	0.000312305
CYP2D6	*1x3/*10	0.000312305
CYP2D6	*2_*2_*68	0.000312305
CYP2D6	*2_*34_*83	0.000312305
CYP2D6	*2/*2	0.026233604
CYP2D6	*2/*22	0.000312305
CYP2D6	*2/*27	0.00062461
CYP2D6	*2/*28	0.000312305
CYP2D6	*2/*29	0.006558401
CYP2D6	*2/*29x2	0.000312305
CYP2D6	*2/*2x2	0.004059963
CYP2D6	*2/*3	0.002498438
CYP2D6	*2/*31	0.000312305
CYP2D6	*2/*32	0.000312305
CYP2D6	*2/*33	0.00062461
CYP2D6	*2/*35	0.004372267
CYP2D6	*2/*36	0.000312305
CYP2D6	*2/*36+*10	0.011242973
CYP2D6	*2/*36+*36+*10	0.000312305
CYP2D6	*2/*4	0.016552155
CYP2D6	*2/*4.013+*4	0.00062461
CYP2D6	*2/*40	0.000936914
CYP2D6	*2/*41	0.022798251
CYP2D6	*2/*43	0.001561524
CYP2D6	*2/*43x2	0.000312305
CYP2D6	*2/*45	0.002186134
CYP2D6	*2/*46	0.000312305
CYP2D6	*2/*4x2	0.002498438
CYP2D6	*2/*5	0.010618364
CYP2D6	*2/*59	0.00062461
CYP2D6	*2/*6	0.001561524
CYP2D6	*2/*68+*4	0.00780762
CYP2D6	*2/*68+*68+*4	0.00062461
CYP2D6	*2/*7	0.00062461
CYP2D6	*2/*71	0.000312305
CYP2D6	*2/*84	0.000312305
CYP2D6	*2/*86	0.002810743
CYP2D6	*2/*9	0.001873829
CYP2D6	*2/*99	0.000312305
CYP2D6	*21/*36+*10	0.00062461
CYP2D6	*27/*29	0.00062461
CYP2D6	*27/*41	0.000312305
CYP2D6	*28/*59	0.000312305
CYP2D6	*28/*68+*4	0.000312305
CYP2D6	*29/*29	0.002186134
CYP2D6	*29/*3	0.000312305
CYP2D6	*29/*36	0.000312305
CYP2D6	*29/*4	0.001873829
CYP2D6	*29/*41	0.001561524
CYP2D6	*29/*43	0.000312305
CYP2D6	*29/*43x2	0.000312305
CYP2D6	*29/*45	0.000936914
CYP2D6	*29/*45x3	0.000312305
CYP2D6	*29/*46	0.000312305
CYP2D6	*29/*4x2	0.000936914
CYP2D6	*29/*5	0.003123048
CYP2D6	*29/*68+*4	0.000312305
CYP2D6	*29/*68+*68+*45	0.000312305
CYP2D6	*29x2/*34	0.000312305
CYP2D6	*29x2/*4	0.000312305
CYP2D6	*29x2/*43	0.000312305
CYP2D6	*2x2/*22	0.000312305
CYP2D6	*2x2/*28	0.000312305
CYP2D6	*2x2/*29	0.001873829
CYP2D6	*2x2/*2x2	0.00062461
CYP2D6	*2x2/*31	0.000312305
CYP2D6	*2x2/*35	0.000312305
CYP2D6	*2x2/*36+*10	0.00062461
CYP2D6	*2x2/*4	0.00062461
CYP2D6	*2x2/*4.013+*4	0.000312305
CYP2D6	*2x2/*41	0.000936914
CYP2D6	*2x2/*45	0.000312305
CYP2D6	*2x2/*46	0.000312305
CYP2D6	*2x2/*4x2	0.000312305
CYP2D6	*2x2/*68+*4	0.00062461
CYP2D6	*2x2/*71	0.000312305
CYP2D6	*2x2/*9	0.00062461
CYP2D6	*2x3/*29	0.000312305
CYP2D6	*3/*3	0.00062461
CYP2D6	*3/*4	0.000312305
CYP2D6	*3/*4.013+*4	0.000312305
CYP2D6	*3/*45	0.000312305
CYP2D6	*3/*5	0.000312305
CYP2D6	*3/*68+*4	0.000312305
CYP2D6	*31/*41	0.000312305
CYP2D6	*31/*68+*4	0.000312305
CYP2D6	*32/*35	0.000312305
CYP2D6	*32/*41	0.00062461
CYP2D6	*33/*4	0.000312305
CYP2D6	*33/*41	0.000312305
CYP2D6	*33/*5	0.000312305
CYP2D6	*33/*68+*4	0.000312305
CYP2D6	*35/*13	0.000312305
CYP2D6	*35/*35	0.001561524
CYP2D6	*35/*4	0.004059963
CYP2D6	*35/*41	0.001561524
CYP2D6	*35/*5	0.00062461
CYP2D6	*35/*6	0.00062461
CYP2D6	*35/*68+*4	0.001873829
CYP2D6	*35/*86	0.000312305
CYP2D6	*35/*9	0.00062461
CYP2D6	*36/*36	0.000312305
CYP2D6	*36/*36+*10	0.00062461
CYP2D6	*36/*45	0.000312305
CYP2D6	*36+*10/*36+*10	0.02467208
CYP2D6	*36+*10/*36+*36	0.000312305
CYP2D6	*36+*10/*36+*36+*10	0.002498438
CYP2D6	*36+*36/*41	0.000312305
CYP2D6	*36+*36+*10/*36+*36+*10	0.000312305
CYP2D6	*39/*4	0.000312305
CYP2D6	*39/*41	0.000312305
CYP2D6	*4_*4_*13	0.000312305
CYP2D6	*4/*36+*10	0.000936914
CYP2D6	*4/*4	0.008744535
CYP2D6	*4/*4.013+*4	0.000936914
CYP2D6	*4/*40	0.000312305
CYP2D6	*4/*41	0.014053716
CYP2D6	*4/*43	0.000312305
CYP2D6	*4/*43x2	0.000312305
CYP2D6	*4/*4x2	0.000936914
CYP2D6	*4/*5	0.004372267
CYP2D6	*4/*59	0.000312305
CYP2D6	*4/*6	0.000312305
CYP2D6	*4/*68+*4	0.004372267
CYP2D6	*4/*7	0.000312305
CYP2D6	*4/*82	0.000312305
CYP2D6	*4/*86	0.000312305
CYP2D6	*4/*9	0.001561524
CYP2D6	*4/*9x2	0.000312305
CYP2D6	*40/*5	0.000312305
CYP2D6	*41/*36+*10	0.004996877
CYP2D6	*41/*4.013+*4	0.000312305
CYP2D6	*41/*41	0.004996877
CYP2D6	*41/*43	0.000312305
CYP2D6	*41/*45	0.000312305
CYP2D6	*41/*46	0.000312305
CYP2D6	*41/*5	0.003435353
CYP2D6	*41/*6	0.001249219
CYP2D6	*41/*68+*4	0.002810743
CYP2D6	*41/*86	0.00062461
CYP2D6	*41/*9	0.001561524
CYP2D6	*43/*5	0.00062461
CYP2D6	*43/*86	0.000312305
CYP2D6	*45_*45_*68	0.000312305
CYP2D6	*45/*5	0.000312305
CYP2D6	*46/*5	0.000312305
CYP2D6	*49/*36+*10	0.000936914
CYP2D6	*49/*36+*36+*10	0.000312305
CYP2D6	*49/*36+*36+*83+*10	0.000312305
CYP2D6	*49/*5	0.000312305
CYP2D6	*4x2/*41	0.000312305
CYP2D6	*4x2/*45	0.00062461
CYP2D6	*4x2/*4x2	0.000312305
CYP2D6	*5/*36+*10	0.004372267
CYP2D6	*5/*5	0.001249219
CYP2D6	*5/*68+*4	0.00062461
CYP2D6	*52/*36+*36+*10	0.000312305
CYP2D6	*56/*5	0.000312305
CYP2D6	*6/*6	0.000312305
CYP2D6	*6/*68+*4	0.000936914
CYP2D6	*6/*9	0.000312305
CYP2D6	*68/*1	0.00062461
CYP2D6	*68/*46	0.000312305
CYP2D6	*68+*4/*68+*4	0.001561524
CYP2D6	*7/*83	0.000312305
CYP2D6	*71/*36+*10	0.000936914
CYP2D6	*71/*36+*36+*10	0.000312305
CYP2D6	*84/*5	0.000312305
CYP2D6	*86/*36+*10	0.000312305
CYP2D6	*9/*68+*4	0.000312305
CYP2D6	*9/*9	0.000312305
