## Supplemental Table 4 for "Star allele search: a pharmacogenetic annotation database and user-friendly search tool of publicly available 1000 Genomes Project biospecimens"

Pharmacogene	*Allele	Allele Frequency
CYP2A13	*1	0.893191755
CYP2A13	*2	0.075421611
CYP2A13	*6	0.000468457
CYP2A13	*7	0.003591505
CYP2A13	*8	0.025452842
CYP2A6	*1	0.74156777
CYP2A6	*11	0.001093067
CYP2A6	*13	0.000312305
CYP2A6	*14	0.013429107
CYP2A6	*15	0.002186134
CYP2A6	*17	0.035290443
CYP2A6	*18	0.007026858
CYP2A6	*2	0.009212992
CYP2A6	*21	0.00452842
CYP2A6	*25	0.002654591
CYP2A6	*26	0.001873829
CYP2A6	*31	0.002342286
CYP2A6	*9	0.121174266
CYP2B6	*1	0.527638976
CYP2B6	*10	0.004684572
CYP2B6	*11	0.001093067
CYP2B6	*15	0.001717676
CYP2B6	*18	0.023891318
CYP2B6	*2	0.039350406
CYP2B6	*22	0.014366021
CYP2B6	*23	0.000312305
CYP2B6	*27	0.000156152
CYP2B6	*3	0.000156152
CYP2B6	*33	0.000312305
CYP2B6	*9	0.314178638
CYP2C19	*1	0.585103061
CYP2C19	*10	0.000312305
CYP2C19	*11	0.000156152
CYP2C19	*13	0.005933791
CYP2C19	*15	0.002186134
CYP2C19	*17	0.158963148
CYP2C19	*2	0.214865709
CYP2C19	*22	0.000156152
CYP2C19	*3	0.013116802
CYP2C19	*35	0.00780762
CYP2C19	*39	0.002498438
CYP2C19	*4	0.000780762
CYP2C19	*8	0.001093067
CYP2C19	*9	0.003123048
CYP2C8	*1	0.868051218
CYP2C8	*11	0.00062461
CYP2C8	*14	0.000312305
CYP2C8	*15	0.002810743
CYP2C8	*16	0.000936914
CYP2C8	*17	0.002029981
CYP2C8	*18	0.000312305
CYP2C8	*2	0.057932542
CYP2C8	*3	0.047626483
CYP2C8	*4	0.017801374
CYP2C8	*6	0.001093067
CYP2C9	*1	0.845721424
CYP2C9	*11	0.007651468
CYP2C9	*12	0.00062461
CYP2C9	*13	0.000468457
CYP2C9	*14	0.003747658
CYP2C9	*2	0.049656465
CYP2C9	*29	0.00062461
CYP2C9	*3	0.045752655
CYP2C9	*31	0.000312305
CYP2C9	*44	0.000156152
CYP2C9	*5	0.004372267
CYP2C9	*61	0.000312305
CYP2C9	*66	0.00062461
CYP2C9	*8	0.01561524
CYP2C9	*9	0.023422861
CYP3A4	*1	0.54481574
CYP3A4	*10	0.001405372
CYP3A4	*12	0.000780762
CYP3A4	*15	0.005933791
CYP3A4	*16	0.00062461
CYP3A4	*18	0.002029981
CYP3A4	*19	0.000468457
CYP3A4	*2	0.000312305
CYP3A4	*22	0.012804497
CYP3A4	*23	0.001093067
CYP3A4	*28	0.000468457
CYP3A4	*3	0.000936914
CYP3A4	*35	0.000312305
CYP3A4	*36	0.42207995
CYP3A4	*37	0.001405372
CYP3A4	*4	0.001249219
CYP3A4	*5	0.000312305
CYP3A4	*7	0.000312305
CYP3A5	*1	0.305121799
CYP3A5	*3	0.615396627
CYP3A5	*6	0.046533417
CYP3A5	*7	0.032948157
CYP4F2	*1	0.710961899
CYP4F2	*2	0.057307933
CYP4F2	*3	0.130855715
NUDT15	*1	0.95846346
NUDT15	*15	0.000312305
NUDT15	*3	0.037164272
NUDT15	*4	0.001405372
SLCO1B1	*1	0.356339788
SLCO1B1	*14	0.055590256
SLCO1B1	*15	0.072298563
SLCO1B1	*16	0.00062461
SLCO1B1	*19	0.000468457
SLCO1B1	*20	0.03638351
SLCO1B1	*24	0.000468457
SLCO1B1	*27	0.013429107
SLCO1B1	*28	0.000468457
SLCO1B1	*29	0.000468457
SLCO1B1	*30	0.003747658
SLCO1B1	*31	0.011086821
SLCO1B1	*37	0.404122423
SLCO1B1	*39	0.000468457
SLCO1B1	*41	0.009837601
SLCO1B1	*43	0.007963773
SLCO1B1	*44	0.000936914
SLCO1B1	*45	0.001249219
SLCO1B1	*46	0.001093067
SLCO1B1	*47	0.00062461
SLCO1B1	*5	0.008588382
SLCO1B1	*9	0.000312305
DPYD	*1	0.48766396
DPYD	rs142619737	0.00062461
DPYD	rs145529148	0.000312305
DPYD	rs145548112	0.000156152
DPYD	rs17376848	0.027482823
DPYD	rs1801158	0.009681449
DPYD	rs1801159	0.134134916
DPYD	rs1801160	0.023735166
DPYD	rs1801265	0.145846346
DPYD	rs199634007	0.000156152
DPYD	rs199777072	0.000312305
DPYD	rs200562975	0.000468457
DPYD	rs2297595	0.012023735
DPYD	rs3918290	0.002029981
DPYD	rs45589337	0.000312305
DPYD	rs527580106	0.000312305
DPYD	rs532341730	0.000312305
DPYD	rs558354142	0.000312305
DPYD	rs575763449	0.000312305
DPYD	rs57918000	0.001717676
DPYD	rs60511679	0.000156152
DPYD	rs61622928	0.004372267
DPYD	rs6670886	0.000312305
DPYD	rs67376798	0.001405372
CYP2D6	*1_*2_*68	0.000312305
CYP2D6	*1/*1	0.063866334
CYP2D6	*1/*10	0.016396002
CYP2D6	*1/*106	0.000780762
CYP2D6	*1/*108	0.000312305
CYP2D6	*1/*10x2	0.000312305
CYP2D6	*1/*111	0.000780762
CYP2D6	*1/*112	0.000312305
CYP2D6	*1/*113	0.000468457
CYP2D6	*1/*117	0.000312305
CYP2D6	*1/*121	0.000156152
CYP2D6	*1/*125	0.000156152
CYP2D6	*1/*13	0.000312305
CYP2D6	*1/*139	0.000156152
CYP2D6	*1/*14	0.000780762
CYP2D6	*1/*17	0.013272954
CYP2D6	*1/*17x2	0.000312305
CYP2D6	*1/*1x2	0.002498438
CYP2D6	*1/*2	0.050124922
CYP2D6	*1/*21	0.000468457
CYP2D6	*1/*22	0.000156152
CYP2D6	*1/*27	0.000156152
CYP2D6	*1/*28	0.000468457
CYP2D6	*1/*29	0.007963773
CYP2D6	*1/*29x2	0.000312305
CYP2D6	*1/*2x2	0.004840725
CYP2D6	*1/*2x3	0.000156152
CYP2D6	*1/*3	0.001717676
CYP2D6	*1/*31	0.00062461
CYP2D6	*1/*32	0.000156152
CYP2D6	*1/*33	0.001093067
CYP2D6	*1/*35	0.005933791
CYP2D6	*1/*35x2	0.000156152
CYP2D6	*1/*36	0.000312305
CYP2D6	*1/*36+*10	0.015771393
CYP2D6	*1/*36+*36+*10	0.001249219
CYP2D6	*1/*36+*36+*36+*10	0.000156152
CYP2D6	*1/*39	0.000468457
CYP2D6	*1/*4	0.021392879
CYP2D6	*1/*4.013+*4	0.000312305
CYP2D6	*1/*40	0.000936914
CYP2D6	*1/*41	0.019519051
CYP2D6	*1/*43	0.001873829
CYP2D6	*1/*45	0.003747658
CYP2D6	*1/*46;*43/*45	0.000780762
CYP2D6	*1/*49	0.000156152
CYP2D6	*1/*4x2	0.002654591
CYP2D6	*1/*4x3	0.000312305
CYP2D6	*1/*5	0.013116802
CYP2D6	*1/*6	0.001873829
CYP2D6	*1/*68+*4	0.005933791
CYP2D6	*1/*68+*68+*4	0.00062461
CYP2D6	*1/*7	0.00062461
CYP2D6	*1/*71	0.000156152
CYP2D6	*1/*82	0.000468457
CYP2D6	*1/*86	0.001249219
CYP2D6	*1/*9	0.002498438
CYP2D6	*1/*99	0.000312305
CYP2D6	*1+*90/*36+*10	0.000156152
CYP2D6	*10/*10	0.002029981
CYP2D6	*10/*10x2	0.000312305
CYP2D6	*10/*14	0.000312305
CYP2D6	*10/*17	0.002186134
CYP2D6	*10/*2	0.005621487
CYP2D6	*10/*29	0.001093067
CYP2D6	*10/*2x2	0.000312305
CYP2D6	*10/*36	0.000312305
CYP2D6	*10/*36+*10	0.010774516
CYP2D6	*10/*36+*36+*83+*10	0.000156152
CYP2D6	*10/*4	0.001249219
CYP2D6	*10/*40	0.000312305
CYP2D6	*10/*41	0.002186134
CYP2D6	*10/*43	0.000156152
CYP2D6	*10/*45	0.000312305
CYP2D6	*10/*46	0.000156152
CYP2D6	*10/*49	0.000156152
CYP2D6	*10/*4x2	0.00062461
CYP2D6	*10/*5	0.002029981
CYP2D6	*10/*68+*4	0.000156152
CYP2D6	*10/*86	0.000312305
CYP2D6	*10/*9	0.000156152
CYP2D6	*106/*106	0.000156152
CYP2D6	*106/*17	0.000312305
CYP2D6	*106/*2	0.00062461
CYP2D6	*106/*29	0.000780762
CYP2D6	*106/*41	0.000156152
CYP2D6	*106/*43	0.000156152
CYP2D6	*106/*45	0.000156152
CYP2D6	*106/*5	0.000312305
CYP2D6	*108/*2	0.000156152
CYP2D6	*10x2/*2	0.000156152
CYP2D6	*11/*6	0.000156152
CYP2D6	*111/*2	0.000312305
CYP2D6	*111/*3	0.000156152
CYP2D6	*111/*4	0.000312305
CYP2D6	*113/*2	0.000468457
CYP2D6	*113/*4	0.000156152
CYP2D6	*113/*41	0.000468457
CYP2D6	*113/*86	0.000156152
CYP2D6	*117/*35	0.000156152
CYP2D6	*117/*68+*4	0.000156152
CYP2D6	*125/*17	0.000312305
CYP2D6	*125/*2	0.000312305
CYP2D6	*125/*29	0.000312305
CYP2D6	*125/*36	0.000156152
CYP2D6	*13/*1	0.000156152
CYP2D6	*13/*68+*4	0.000156152
CYP2D6	*13+*2/*1	0.000780762
CYP2D6	*13+*2/*2	0.000156152
CYP2D6	*13+*2/*35	0.000156152
CYP2D6	*14/*36+*10	0.000468457
CYP2D6	*15/*17	0.000312305
CYP2D6	*15/*2	0.000312305
CYP2D6	*17/*17	0.005465334
CYP2D6	*17/*2	0.006558401
CYP2D6	*17/*27	0.000156152
CYP2D6	*17/*29	0.005465334
CYP2D6	*17/*2x2	0.002186134
CYP2D6	*17/*3	0.000156152
CYP2D6	*17/*35	0.000156152
CYP2D6	*17/*36	0.000936914
CYP2D6	*17/*4	0.001405372
CYP2D6	*17/*40	0.000312305
CYP2D6	*17/*41	0.001249219
CYP2D6	*17/*43	0.000936914
CYP2D6	*17/*45	0.002029981
CYP2D6	*17/*46	0.000468457
CYP2D6	*17/*4x2	0.002342286
CYP2D6	*17/*5	0.003591505
CYP2D6	*17/*68+*45	0.000156152
CYP2D6	*17/*82	0.000156152
CYP2D6	*17/*84	0.000156152
CYP2D6	*17x2/*2	0.000156152
CYP2D6	*1x2/*10	0.000156152
CYP2D6	*1x2/*106	0.000156152
CYP2D6	*1x2/*17	0.000156152
CYP2D6	*1x2/*1x2	0.000312305
CYP2D6	*1x2/*2	0.001717676
CYP2D6	*1x2/*29	0.000156152
CYP2D6	*1x2/*35	0.000156152
CYP2D6	*1x2/*36+*10	0.000312305
CYP2D6	*1x2/*4	0.000156152
CYP2D6	*1x2/*41	0.000156152
CYP2D6	*1x2/*4x2	0.000156152
CYP2D6	*1x2/*7	0.000156152
CYP2D6	*1x3/*10	0.000156152
CYP2D6	*2_*2_*68	0.000156152
CYP2D6	*2_*34_*83	0.000156152
CYP2D6	*2/*2	0.013116802
CYP2D6	*2/*22	0.000156152
CYP2D6	*2/*27	0.000312305
CYP2D6	*2/*28	0.000156152
CYP2D6	*2/*29	0.0032792
CYP2D6	*2/*29x2	0.000156152
CYP2D6	*2/*2x2	0.002029981
CYP2D6	*2/*3	0.001249219
CYP2D6	*2/*31	0.000156152
CYP2D6	*2/*32	0.000156152
CYP2D6	*2/*33	0.000312305
CYP2D6	*2/*35	0.002186134
CYP2D6	*2/*36	0.000156152
CYP2D6	*2/*36+*10	0.005621487
CYP2D6	*2/*36+*36+*10	0.000156152
CYP2D6	*2/*4	0.008276077
CYP2D6	*2/*4.013+*4	0.000312305
CYP2D6	*2/*40	0.000468457
CYP2D6	*2/*41	0.011399126
CYP2D6	*2/*43	0.000780762
CYP2D6	*2/*43x2	0.000156152
CYP2D6	*2/*45	0.001093067
CYP2D6	*2/*46	0.000156152
CYP2D6	*2/*4x2	0.001249219
CYP2D6	*2/*5	0.005309182
CYP2D6	*2/*59	0.000312305
CYP2D6	*2/*6	0.000780762
CYP2D6	*2/*68+*4	0.00390381
CYP2D6	*2/*68+*68+*4	0.000312305
CYP2D6	*2/*7	0.000312305
CYP2D6	*2/*71	0.000156152
CYP2D6	*2/*84	0.000156152
CYP2D6	*2/*86	0.001405372
CYP2D6	*2/*9	0.000936914
CYP2D6	*2/*99	0.000156152
CYP2D6	*21/*36+*10	0.000312305
CYP2D6	*27/*29	0.000312305
CYP2D6	*27/*41	0.000156152
CYP2D6	*28/*59	0.000156152
CYP2D6	*28/*68+*4	0.000156152
CYP2D6	*29/*29	0.001093067
CYP2D6	*29/*3	0.000156152
CYP2D6	*29/*36	0.000156152
CYP2D6	*29/*4	0.000936914
CYP2D6	*29/*41	0.000780762
CYP2D6	*29/*43	0.000156152
CYP2D6	*29/*43x2	0.000156152
CYP2D6	*29/*45	0.000468457
CYP2D6	*29/*45x3	0.000156152
CYP2D6	*29/*46	0.000156152
CYP2D6	*29/*4x2	0.000468457
CYP2D6	*29/*5	0.001561524
CYP2D6	*29/*68+*4	0.000156152
CYP2D6	*29/*68+*68+*45	0.000156152
CYP2D6	*29x2/*34	0.000156152
CYP2D6	*29x2/*4	0.000156152
CYP2D6	*29x2/*43	0.000156152
CYP2D6	*2x2/*22	0.000156152
CYP2D6	*2x2/*28	0.000156152
CYP2D6	*2x2/*29	0.000936914
CYP2D6	*2x2/*2x2	0.000312305
CYP2D6	*2x2/*31	0.000156152
CYP2D6	*2x2/*35	0.000156152
CYP2D6	*2x2/*36+*10	0.000312305
CYP2D6	*2x2/*4	0.000312305
CYP2D6	*2x2/*4.013+*4	0.000156152
CYP2D6	*2x2/*41	0.000468457
CYP2D6	*2x2/*45	0.000156152
CYP2D6	*2x2/*46	0.000156152
CYP2D6	*2x2/*4x2	0.000156152
CYP2D6	*2x2/*68+*4	0.000312305
CYP2D6	*2x2/*71	0.000156152
CYP2D6	*2x2/*9	0.000312305
CYP2D6	*2x3/*29	0.000156152
CYP2D6	*3/*3	0.000312305
CYP2D6	*3/*4	0.000156152
CYP2D6	*3/*4.013+*4	0.000156152
CYP2D6	*3/*45	0.000156152
CYP2D6	*3/*5	0.000156152
CYP2D6	*3/*68+*4	0.000156152
CYP2D6	*31/*41	0.000156152
CYP2D6	*31/*68+*4	0.000156152
CYP2D6	*32/*35	0.000156152
CYP2D6	*32/*41	0.000312305
CYP2D6	*33/*4	0.000156152
CYP2D6	*33/*41	0.000156152
CYP2D6	*33/*5	0.000156152
CYP2D6	*33/*68+*4	0.000156152
CYP2D6	*35/*13	0.000156152
CYP2D6	*35/*35	0.000780762
CYP2D6	*35/*4	0.002029981
CYP2D6	*35/*41	0.000780762
CYP2D6	*35/*5	0.000312305
CYP2D6	*35/*6	0.000312305
CYP2D6	*35/*68+*4	0.000936914
CYP2D6	*35/*86	0.000156152
CYP2D6	*35/*9	0.000312305
CYP2D6	*36/*36	0.000156152
CYP2D6	*36/*36+*10	0.000312305
CYP2D6	*36/*45	0.000156152
CYP2D6	*36+*10/*36+*10	0.01233604
CYP2D6	*36+*10/*36+*36	0.000156152
CYP2D6	*36+*10/*36+*36+*10	0.001249219
CYP2D6	*36+*36/*41	0.000156152
CYP2D6	*36+*36+*10/*36+*36+*10	0.000156152
CYP2D6	*39/*4	0.000156152
CYP2D6	*39/*41	0.000156152
CYP2D6	*4_*4_*13	0.000156152
CYP2D6	*4/*36+*10	0.000468457
CYP2D6	*4/*4	0.004372267
CYP2D6	*4/*4.013+*4	0.000468457
CYP2D6	*4/*40	0.000156152
CYP2D6	*4/*41	0.007026858
CYP2D6	*4/*43	0.000156152
CYP2D6	*4/*43x2	0.000156152
CYP2D6	*4/*4x2	0.000468457
CYP2D6	*4/*5	0.002186134
CYP2D6	*4/*59	0.000156152
CYP2D6	*4/*6	0.000156152
CYP2D6	*4/*68+*4	0.002186134
CYP2D6	*4/*7	0.000156152
CYP2D6	*4/*82	0.000156152
CYP2D6	*4/*86	0.000156152
CYP2D6	*4/*9	0.000780762
CYP2D6	*4/*9x2	0.000156152
CYP2D6	*40/*5	0.000156152
CYP2D6	*41/*36+*10	0.002498438
CYP2D6	*41/*4.013+*4	0.000156152
CYP2D6	*41/*41	0.002498438
CYP2D6	*41/*43	0.000156152
CYP2D6	*41/*45	0.000156152
CYP2D6	*41/*46	0.000156152
CYP2D6	*41/*5	0.001717676
CYP2D6	*41/*6	0.00062461
CYP2D6	*41/*68+*4	0.001405372
CYP2D6	*41/*86	0.000312305
CYP2D6	*41/*9	0.000780762
CYP2D6	*43/*5	0.000312305
CYP2D6	*43/*86	0.000156152
CYP2D6	*45_*45_*68	0.000156152
CYP2D6	*45/*5	0.000156152
CYP2D6	*46/*5	0.000156152
CYP2D6	*49/*36+*10	0.000468457
CYP2D6	*49/*36+*36+*10	0.000156152
CYP2D6	*49/*36+*36+*83+*10	0.000156152
CYP2D6	*49/*5	0.000156152
CYP2D6	*4x2/*41	0.000156152
CYP2D6	*4x2/*45	0.000312305
CYP2D6	*4x2/*4x2	0.000156152
CYP2D6	*5/*36+*10	0.002186134
CYP2D6	*5/*5	0.00062461
CYP2D6	*5/*68+*4	0.000312305
CYP2D6	*52/*36+*36+*10	0.000156152
CYP2D6	*56/*5	0.000156152
CYP2D6	*6/*6	0.000156152
CYP2D6	*6/*68+*4	0.000468457
CYP2D6	*6/*9	0.000156152
CYP2D6	*68/*1	0.000312305
CYP2D6	*68/*46	0.000156152
CYP2D6	*68+*4/*68+*4	0.000780762
CYP2D6	*7/*83	0.000156152
CYP2D6	*71/*36+*10	0.000468457
CYP2D6	*71/*36+*36+*10	0.000156152
CYP2D6	*84/*5	0.000156152
CYP2D6	*86/*36+*10	0.000156152
CYP2D6	*9/*68+*4	0.000156152
CYP2D6	*9/*9	0.000156152
