## Supplemental Table 5 for "Star allele search: a pharmacogenetic annotation database and user-friendly search tool of publicly available 1000 Genomes Project biospecimens"

### Sheet: new_sample_diplotypes
Gene	Diplotype
CYP2C19	*1|*10
CYP2C19	*1|*15
CYP2C19	*1|*3
CYP2C19	*1|*35
CYP2C19	*1|*9
CYP2C19	*11|*2
CYP2C19	*13|*2
CYP2C19	*13|*35
CYP2C19	*13|*9
CYP2C19	*15|*17
CYP2C19	*17|*35
CYP2C19	*17|*39
CYP2C19	*2|*39
CYP2C19	*22|*3
CYP2C19	*3|*3
CYP2C19	*35|*35
CYP2C19	*9|*9
CYP2C8	*1|*11
CYP2C8	*1|*14
CYP2C8	*1|*6
CYP2C8	*15|*2
CYP2C8	*15|*3
CYP2C8	*15|*4
CYP2C8	*17|*2
CYP2C8	*18|*3
CYP2C8	*2|*3
CYP2C8	*2|*4
CYP2C8	*3|*4
CYP2C8	*4|*4
CYP2C9	*1|*12
CYP2C9	*1|*13
CYP2C9	*1|*14
CYP2C9	*1|*29
CYP2C9	*1|*31
CYP2C9	*1|*44
CYP2C9	*1|*61
CYP2C9	*1|*66
CYP2C9	*11|*11
CYP2C9	*11|*2
CYP2C9	*11|*5
CYP2C9	*11|*8
CYP2C9	*11|*9
CYP2C9	*14|*3
CYP2C9	*2|*8
CYP2C9	*2|*9
CYP2C9	*29|*3
CYP2C9	*3|*3
CYP2C9	*3|*5
CYP2C9	*5|*8
CYP2C9	*8|*8
CYP2C9	*8|*9
CYP2C9	*9|*9
CYP2D6	*1/*10
CYP2D6	*1/*106
CYP2D6	*1/*108
CYP2D6	*1/*113
CYP2D6	*1/*117
CYP2D6	*1/*121
CYP2D6	*1/*125
CYP2D6	*1/*13
CYP2D6	*1/*139
CYP2D6	*1/*22
CYP2D6	*1/*27
CYP2D6	*1/*3
CYP2D6	*1/*32
CYP2D6	*1/*33
CYP2D6	*1/*36
CYP2D6	*1/*39
CYP2D6	*1/*45
CYP2D6	*1/*49
CYP2D6	*1/*68
CYP2D6	*1/*71
CYP2D6	*1/*86
CYP2D6	*10/*10
CYP2D6	*10/*14
CYP2D6	*10/*17
CYP2D6	*10/*2
CYP2D6	*10/*29
CYP2D6	*10/*36
CYP2D6	*10/*4
CYP2D6	*10/*40
CYP2D6	*10/*43
CYP2D6	*10/*45
CYP2D6	*10/*46
CYP2D6	*10/*49
CYP2D6	*10/*5
CYP2D6	*10/*86
CYP2D6	*10/*9
CYP2D6	*106/*106
CYP2D6	*106/*17
CYP2D6	*106/*29
CYP2D6	*106/*41
CYP2D6	*106/*43
CYP2D6	*106/*45
CYP2D6	*111/*2
CYP2D6	*111/*4
CYP2D6	*113/*4
CYP2D6	*113/*41
CYP2D6	*113/*86
CYP2D6	*117/*35
CYP2D6	*125/*17
CYP2D6	*125/*2
CYP2D6	*125/*29
CYP2D6	*125/*36
CYP2D6	*13/*35
CYP2D6	*15/*2
CYP2D6	*17/*17
CYP2D6	*17/*27
CYP2D6	*17/*3
CYP2D6	*17/*35
CYP2D6	*17/*36
CYP2D6	*17/*4
CYP2D6	*17/*40
CYP2D6	*17/*41
CYP2D6	*17/*43
CYP2D6	*17/*45
CYP2D6	*17/*46
CYP2D6	*17/*82
CYP2D6	*17/*84
CYP2D6	*2/*27
CYP2D6	*2/*28
CYP2D6	*2/*29
CYP2D6	*2/*31
CYP2D6	*2/*32
CYP2D6	*2/*33
CYP2D6	*2/*36
CYP2D6	*2/*40
CYP2D6	*2/*43
CYP2D6	*2/*45
CYP2D6	*2/*46
CYP2D6	*2/*59
CYP2D6	*2/*6
CYP2D6	*2/*71
CYP2D6	*2/*84
CYP2D6	*2/*86
CYP2D6	*2/*9
CYP2D6	*27/*29
CYP2D6	*27/*41
CYP2D6	*29/*3
CYP2D6	*29/*36
CYP2D6	*29/*41
CYP2D6	*29/*43
CYP2D6	*29/*46
CYP2D6	*3/*4
CYP2D6	*3/*5
CYP2D6	*31/*41
CYP2D6	*32/*35
CYP2D6	*32/*41
CYP2D6	*33/*4
CYP2D6	*33/*41
CYP2D6	*33/*5
CYP2D6	*35/*35
CYP2D6	*35/*41
CYP2D6	*35/*5
CYP2D6	*35/*6
CYP2D6	*35/*86
CYP2D6	*35/*9
CYP2D6	*36/*36
CYP2D6	*36/*45
CYP2D6	*39/*4
CYP2D6	*39/*41
CYP2D6	*4/*43
CYP2D6	*4/*59
CYP2D6	*4/*6
CYP2D6	*4/*7
CYP2D6	*4/*82
CYP2D6	*4/*86
CYP2D6	*40/*5
CYP2D6	*41/*41
CYP2D6	*41/*43
CYP2D6	*41/*45
CYP2D6	*41/*46
CYP2D6	*41/*6
CYP2D6	*41/*86
CYP2D6	*41/*9
CYP2D6	*43/*86
CYP2D6	*45/*5
CYP2D6	*46/*5
CYP2D6	*46/*68
CYP2D6	*49/*5
CYP2D6	*5/*84
CYP2D6	*6/*6
CYP2D6	*6/*9
CYP2D6	*7/*83

### Sheet: new_star_alleles
Gene	Star Allele
CYP2C19	*11
CYP2C19	*22
CYP2C19	*34
CYP2C8	*6
CYP2C8	*11
CYP2C8	*14
CYP2C9	*12
CYP2C9	*13
CYP2C9	*14
CYP2C9	*29
CYP2C9	*31
CYP2C9	*44
CYP2C9	*66
CYP2D6	*27
CYP2D6	*32
CYP2D6	*34
CYP2D6	*49
CYP2D6	*84
CYP2D6	*86
CYP2D6	*117
CYP2D6	*121
CYP2D6	*125
CYP2D6	*139
